# Localization of *Kif1c* mRNA to cell protrusions dictates binding partner specificity of the encoded protein

**DOI:** 10.1101/2022.11.07.515531

**Authors:** Megan L. Norris, Joshua T. Mendell

## Abstract

Subcellular localization of messenger RNA (mRNA) is a widespread phenomenon that can impact the regulation and function of the encoded protein. In non-neuronal cells, a subset of mRNAs localize to cell protrusions and proper mRNA localization is required for cell migration. However, the mechanisms by which mRNA localization regulates protein function in this setting remain unclear. Here, we examined the functional consequences of localization of the mRNA encoding KIF1C. KIF1C is a kinesin motor protein required for cell migration and mRNA trafficking, including trafficking of its own mRNA. We show that *Kif1c* mRNA localization does not regulate KIF1C protein abundance, distribution, or ability to traffic other mRNAs. Conversely, robust *Kif1c* mRNA localization is required for directed cell migration. We used mass spectrometry to identify binding partners of endogenous KIF1C, which revealed dramatic dysregulation of the number and identity of KIF1C interactors in response to *Kif1c* mRNA mis-localization. These results therefore uncovered a mechanistic connection between mRNA localization to cell protrusions and the specificity of protein-protein interactions. We anticipate that this mechanism is not limited to *Kif1c* and is likely to be a general principle used by protrusion-enriched mRNAs in non-neuronal cells.
