## Supplemental File 1 for "Localization of *Kif1c* mRNA to cell protrusions dictates binding partner specificity of the encoded protein"

### Sheet: lenticrisprv2 guides
Target	guide sequence cloned into lenticrisprv2
lenticrisprv2_Anp32b_1	CAATGGATGGAAAAATTGAG
lenticrisprv2_Anp32b_2	GGAAGCACCTGACTCAGATG
lenticrisprv2_Atf5_1	CACCCCCAAGGACCTCATAG
lenticrisprv2_Atf5_2	GGCTGTTTACTGCCGCAGTG
lenticrisprv2_Aven_1	CTAGAATTCAGCACTCTACG
lenticrisprv2_Aven_2	GAGCTGGGCATGCATTTAAG
lenticrisprv2_BrieNT_1	AAACCCCCGCGCGGAGCGTC
lenticrisprv2_BrieNT_2	CGCGCCGAGGGCCTCGTTAC
lenticrisprv2_BrieNT_3	GAACCACGAGCGAGCGTATA
lenticrisprv2_BrieNT_4	TCCTCCGATCGACCAGGGTA
lenticrisprv2_Cenpb_1	TAGCCCTCAGCTACCGACGG
lenticrisprv2_Cenpb_2	CGCTGCAGGCCACTACACCG
lenticrisprv2_Cplx2_1	GTCATGAAGCAAGCCCTCGG
lenticrisprv2_Cplx2_2	CCGGCAGCAGATCCGAGACA
lenticrisprv2_Cyb5r3_1	ACTTCACCGTCCTGACAACG
lenticrisprv2_Cyb5r3_2	GTCATCATCGCTCGACACAG
lenticrisprv2_Dynll2_1	CAAGAACGCAGACATGTCTG
lenticrisprv2_Dynll2_2	CCTACCTGGCATTGTATCGT
lenticrisprv2_Eif3f_1	CGATCGAGGCCAAAATGACG
lenticrisprv2_Eif3f_2	GGACACCCATTAAAGTGCTG
lenticrisprv2_Fth1_1	CACCATAGACAGATAGACGT
lenticrisprv2_Fth1_2	AGTGCGCCAGAACTACCACC
lenticrisprv2_Gdf11_1	ATCAACGCCTTTGATCCCAG
lenticrisprv2_Gdf11_2	GTACCACGCTACCACCGAGA
lenticrisprv2_Kif1c_1	TAAGCACTGAGTCTCTATAG
lenticrisprv2_Kif1c_2	TGCTGCTGAGATGCAAACTG
lenticrisprv2_Mta1_1	TCTTACCTCACGCTCCAAGT
lenticrisprv2_Mta1_2	CCACTGTAGTGAATGGCACA
lenticrisprv2_Net1_1	CATATATGAATTGTCCCGAG
lenticrisprv2_Net1_2	CAAAGCTGACCTTCGTGCAG
lenticrisprv2_Pkp4_1	CAACAAGTAACCATGTGGTG
lenticrisprv2_Pkp4_2	GGAACACAACAGGTTGCCTG
lenticrisprv2_Ppfia1_1	GGAGTTTGCTGCGCTCACGA
lenticrisprv2_Ppfia1_2	GCACAAGGGCGCACCGCACA
lenticrisprv2_Rab13_1	CATGGCTCCACGGTAATAGG
lenticrisprv2_Rab13_2	CTGGATGAAAAGCATCAAAG
lenticrisprv2_Samd4_1	AGCTTTGGTAGCCAGAACCG
lenticrisprv2_Samd4_2	ACATGGATGGATGTCTCATG
lenticrisprv2_Sh3pxd2a_1	GACGGGATCAGCTTTCGAGG
lenticrisprv2_Sh3pxd2a_2	GCGCCTTGGCCATTCCCGAG
lenticrisprv2_Trak2_1	AAGGACTCATTGAACCGAAG
lenticrisprv2_Trak2_2	AGCTTCATGAGTTACAGGAC
lenticrisprv2_Trp53inp2_1	CCAGCTCTCATCCATCAAGG
lenticrisprv2_Trp53inp2_2	TGGCTCATCATCGACCTACA

### Sheet: px458 guides
alternative name	Target	guide sequence cloned into px458	purpose
	NT_g3	GAACCACGAGCGAGCGTATA
	NT_g4	TCCTCCGATCGACCAGGGTA
	Dynll2_proximal 3'UTR	TTGCTGGGACTGTTGCACTG	target 3'UTR near stop codon
	Dynll2_distal 3'UTR	GTGGATGCAGAGCATAGATG	target 3'UTR near polyA
	Eif3f_proximal 3'UTR	GAGACCGAAGTGGAGGCAAA	target 3'UTR near stop codon
	Eif3f_distal 3'UTR	GCTGCAACAGGATAGAGGAT	target 3'UTR near polyA
1	Kif1c_proximal 3'UTR	CAAGAAGCCCTGGGGCAAGG	target 3'UTR near stop codon
2	Kif1c_distal 3'UTR	TCAGCAAAGAATGCTAGACG	target 3'UTR near polyA	used with #1 to delete whole UTR
3	Kif1c_CDS	TAAGCACTGAGTCTCTATAG	generate indels in coding sequence
4	Kif1c_3'UTR GA element	CCAGGAGCAAACCAAAGTCA	target 3'UTR near GA elements	used with #1 to delete GA 1 and 2
5	Kif1c_3'UTR GA element	GAAGATGCCAGAGAGTGTGC	target 3'UTR near GA elements	used with #4 to delete just GA2
6	Kif1c_3'UTR near stop codon	GGGCACCTTCCTCCTAACAA	target 3'UTR near stop codon to insert mCherry

### Sheet: Genotyping Primers
purpose	target	sequence
F	Dynll2	TAAGCAccgcggTCCTCTTCAAGTCGGGCTAG
spanning R	Dynll2	TGCTTAgcggccgcGTGGCACTAACAGCATCAGG
internal R	Dynll2	TGCTTAgcggccgcAGGGAGCAGACAGAATGTAAAG
F	Eif3f	TAAGCAccgcggAGTCACAGATTGCCCTCAAC
spanning R	Eif3f	ACCAGCCACTAACTGTGATTTC
intneral R	Eif3f	TGCTTAgcggccgcCAAATCTCTTGACTGCCATTCC
F	Kif1c	TAAGCActcgagGTCCCACATGATGGGCA
spanning R	Kif1c	TGCTTAgcggccgcAGCATCCAGGAGTAATGACAC
internal F	Kif1c	TGCTTAgcggccgcGAGAAAGGTCACCCAGTGGTAG
internal R	Kif1c	TAAGCActcgagGACCTGGAGTGTAATGGCTAG
spanning GA1,2 R	Kif1c	TGCTTActcgagaccacaagctgtttgctatcc
spanning GA2 R	Kif1c	tagcagcgtttgtgggactc
CDS F	Kif1c	tacacgacgctcttccgatctCTCAGCAATCAAAGAAGCGGAAG
CDS R	Kif1c	agacgtgtgctcttccgatcTGGTGCAACAACACCGACTAC
spanning mCh HA F	Kif1c	CACTCTAGCCTCTCCATGTTG
spanning mCh HA R	Kif1c	ACCAGGTCTTGTGTAGTTTAGG
mCherry allele F	mCherry	CCCCGTAATGCAGAAGAAGA

### Sheet: qPCR Primers
target	sequence
dynll2_F	ACATAGAGAAGGACATTGCTGC
dynll2_R	AAGTGCTTTGTCTCGTGTGTG
eif3f_F	ATGGGCGCATGAGCATCAAG
eif3f_R	ACTGTGAGAGGTGTGAACATC
kif1c_F	CTGGGAAGTCCTACACCATG
kif1c_R	ACTCTGGTTCACATTGACTCG
ppia_F	GGCAAATGCTGGACCAAAC
ppia_R	CATTCCTGGACCCAAAACG
ywhaz_F	GAAAAGTTCTTGATCCCCAATGC
ywhaz_R	TGTGACTGGTCCACAATTCCTT
rhoA_F	TCTTCAGCAAGGACCAGTTC
rhoA_R	CTGTGTCCCATAAAGCCAAC
rps2_F	CTGCTACACTTCAGCCAGAGG
rps2_R	AGAGGTCGGGAGTCAGGTAG
rab13_F	AGATCCGAACCGTGGACATAG
rab13_R	TCCACGGTAATAGGCGGTAG
cyb5r3_F	TCTGAGGCTCATCGACAAGG
cyb5r3_R	AATAGGAAGGCCCAGGATGTG

### Sheet: MiSeq Primers
Amplicon	Primer sequence
Anp32b_g1_i5F	ACACTCTTTCCCTACACGACGCTCTTCCGATCTgttgttgttttctgttacagtttttaaag
Anp32b_g1_i7R	GTGACTGGAGTTCAGACGTGTGCTCTTCCGATCCTTCGGGAGGTCTGAAACTG
Anp32b_i5F	ACACTCTTTCCCTACACGACGCTCTTCCGATCTAACTGTCTTCAGGCTCCTGC
Anp32b_i7R	GTGACTGGAGTTCAGACGTGTGCTCTTCCGATCGTCAAAGGATGCCCAGTCTAC
Atf5_g1_i5F	ACACTCTTTCCCTACACGACGCTCTTCCGATCTGGCTGGCTCGTAGACTATGG
Atf5_g1_i7R	GTGACTGGAGTTCAGACGTGTGCTCTTCCGATCCCACCTCTCTTCTTAACCTGTTC
Atf5_g2_i5F	ACACTCTTTCCCTACACGACGCTCTTCCGATCTCTTGCCCACCTTTGACCTCC
Atf5_g2_i7R	GTGACTGGAGTTCAGACGTGTGCTCTTCCGATCGCTGACTTATTCTGGTCTCTCTTC
Aven_g1_i5F	ACACTCTTTCCCTACACGACGCTCTTCCGATCTGATTGGACTCCCAGACAGAAG
Aven_g1_i7R	GTGACTGGAGTTCAGACGTGTGCTCTTCCGATCTCTGGCTTACCTGGATCAATTC
Aven_g2_i5F	ACACTCTTTCCCTACACGACGCTCTTCCGATCTCCACAGGTGAAACCAAGGAG
Aven_g2_i7R	GTGACTGGAGTTCAGACGTGTGCTCTTCCGATCGTCTGCCACTGACTGTGTTG
Cenbp_g1_i7R	GTGACTGGAGTTCAGACGTGTGCTCTTCCGATCGTGCTCCCACCGCTGC
Cenbp_g2_i5F	ACACTCTTTCCCTACACGACGCTCTTCCGATCTGCGAAGCTCTGCCCCTC
Cenbp_g2_i7R	GTGACTGGAGTTCAGACGTGTGCTCTTCCGATCCCGACAGAAAGTCGTACCACAG
Cenpb_g1_i5F	ACACTCTTTCCCTACACGACGCTCTTCCGATCTGACGACTTCACTGCTTCCAACG
Cplx2_g1_i5F	ACACTCTTTCCCTACACGACGCTCTTCCGATCTTTTCCCAAAGGCAGACCAGC
Cplx2_g1_i7R	GTGACTGGAGTTCAGACGTGTGCTCTTCCGATCATGTGGAGTGGTAGGAGAGG
Cplx2_g2_i5F	ACACTCTTTCCCTACACGACGCTCTTCCGATCTCAGACGCACAGAAGAAGGAG
Cplx2_g2_i7R	GTGACTGGAGTTCAGACGTGTGCTCTTCCGATCGGGAGAATCAGGTCTTAGATGAG
Cyb5r3_g1_i5F	ACACTCTTTCCCTACACGACGCTCTTCCGATCTGACTCAATCGAGCAGGCTTC
Cyb5r3_g1_i7R	GTGACTGGAGTTCAGACGTGTGCTCTTCCGATCGGTTCCAACCCTTACCTGTCC
Cyb5r3_g2_i5F	ACACTCTTTCCCTACACGACGCTCTTCCGATCTCTTACAGGCCAACACATCTACC
Cyb5r3_g2_i7R	GTGACTGGAGTTCAGACGTGTGCTCTTCCGATCCCAGGTCTCCCTTTCTCTGTC
Dynll2_g1_i5F	ACACTCTTTCCCTACACGACGCTCTTCCGATCTCTCAAGCTGCTGCTCACACG
Dynll2_g1_i7R	GTGACTGGAGTTCAGACGTGTGCTCTTCCGATCAGGCAGCAATGTCCTTCTCTATG
Dynll2_g2_i5F	ACACTCTTTCCCTACACGACGCTCTTCCGATCTGCCACTTCAGTAACCCTAAC
Dynll2_g2_i7R	GTGACTGGAGTTCAGACGTGTGCTCTTCCGATCACCTAGCCCGACTTGAAGAG
Eif3f_g1_i5R	ACACTCTTTCCCTACACGACGCTCTTCCGATCTGGCCAGACCCCAGCC
Eif3f_g1_i7R	GTGACTGGAGTTCAGACGTGTGCTCTTCCGATCCCCAACAGGGTTCCAATAACTC
Eif3f_g2_i5F	ACACTCTTTCCCTACACGACGCTCTTCCGATCTACTGCTTTCCCAGCCTAGTC
Eif3f_g2_i7R	GTGACTGGAGTTCAGACGTGTGCTCTTCCGATCAAGGAAACTCACCTCCAATGC
Fth1_g1_i5F	ACACTCTTTCCCTACACGACGCTCTTCCGATCTCCATCAACCGCCAGATCAAC
Fth1_g1_i7R	GTGACTGGAGTTCAGACGTGTGCTCTTCCGATCTGCTATGTGCTCAGACTTGC
Fth1_g2_i5F	ACACTCTTTCCCTACACGACGCTCTTCCGATCTCTTCGAGCCTGAGCCCTTTG
Fth1_g2_i7R	GTGACTGGAGTTCAGACGTGTGCTCTTCCGATCGTTGATCTGGCGGTTGATGG
Gdf11_g1_i5F	ACACTCTTTCCCTACACGACGCTCTTCCGATCTACTGGCAGAGCATCGACTTC
Gdf11_g1_i7R	GTGACTGGAGTTCAGACGTGTGCTCTTCCGATCCATATCCTCCACCACCACTTCAG
Gdf11_g2_i5F	ACACTCTTTCCCTACACGACGCTCTTCCGATCTTGCAGCCTGAGGACTTCTTG
Gdf11_g2_i7R	GTGACTGGAGTTCAGACGTGTGCTCTTCCGATCACTCCGCTGCCCATCTTCTC
Kif1c_g1_i5F	ACACTCTTTCCCTACACGACGCTCTTCCGATCTctcagCAATCAAAGAAGCGGAAG
Kif1c_g1_i7R	GTGACTGGAGTTCAGACGTGTGCTCTTCCGATCtggtgcaacaacaccgactac
Kif1c_g2_i5F	ACACTCTTTCCCTACACGACGCTCTTCCGATCTacacaaactaatccagggctcc
Kif1c_g2_i7R	GTGACTGGAGTTCAGACGTGTGCTCTTCCGATCTCATGGTGTAGGACTTCCCAGC
Mta1_g1_i5F	ACACTCTTTCCCTACACGACGCTCTTCCGATCTGTTCTCACAGCCCTACCTGG
Mta1_g1_i7R	GTGACTGGAGTTCAGACGTGTGCTCTTCCGATCGTGGGTAAGGAAGAAGATGAAGTG
Mta1_g2_i5F	ACACTCTTTCCCTACACGACGCTCTTCCGATCTAGTAACAAGCCCAACCCAAAC
Mta1_g2_i7R	GTGACTGGAGTTCAGACGTGTGCTCTTCCGATCGCCACACAGTAGCATCCATTC
Net1_g1_i5F	ACACTCTTTCCCTACACGACGCTCTTCCGATCTTCACTTACCTGATTCCCATGTC
Net1_g1_i7R	GTGACTGGAGTTCAGACGTGTGCTCTTCCGATCTTTAGAAGCTGTGAGGTGTCC
Net1_g2_i5F	ACACTCTTTCCCTACACGACGCTCTTCCGATCTATCATGTCAGAAGAGGAACTCACG
Net1_g2_i7R	GTGACTGGAGTTCAGACGTGTGCTCTTCCGATCAGTGACACACTGACTGGAAAG
Pkp4_g1_i5F	ACACTCTTTCCCTACACGACGCTCTTCCGATCTAAGCAGGGAGTTTCCACAACAG
Pkp4_g1_i7R	GTGACTGGAGTTCAGACGTGTGCTCTTCCGATCagatgtctgacttacCTGAACC
Pkp4_g2_i5F	ACACTCTTTCCCTACACGACGCTCTTCCGATCTGCTCTCAACCTTAACCAACACTG
Pkp4_g2_i7R	GTGACTGGAGTTCAGACGTGTGCTCTTCCGATCcagtccactgacttatgacacac
ppfia1_g1_i5F	ACACTCTTTCCCTACACGACGCTCTTCCGATCTaatggaggctcttggagtc
Ppfia1_g1_i7R	GTGACTGGAGTTCAGACGTGTGCTCTTCCGATCGTGTTGTTCCTCTCTGCCTTC
Ppfia1_g2_i5F	ACACTCTTTCCCTACACGACGCTCTTCCGATCTCTTCCAGAGAAGAGGTACGAGAC
Ppfia1_g2_i7R	GTGACTGGAGTTCAGACGTGTGCTCTTCCGATCCCCGCTCCTTACTTCCTCAG
Rab13_g1_i5F	ACACTCTTTCCCTACACGACGCTCTTCCGATCTcccttggagacttcttgcttc
Rab13_g1_i7R	GTGACTGGAGTTCAGACGTGTGCTCTTCCGATCtcacaaccctctgtgctcatg
Rab13_g2_i5F	ACACTCTTTCCCTACACGACGCTCTTCCGATCTcaacagatatggtccaaggtgaac
Rab13_g2_i7R	GTGACTGGAGTTCAGACGTGTGCTCTTCCGATCgaagtctgcccattctaacacg
Samd4_g1_i5F	ACACTCTTTCCCTACACGACGCTCTTCCGATCTTTGATCCACCCAGCCACTTC
Samd4_g1_i7R	GTGACTGGAGTTCAGACGTGTGCTCTTCCGATCGAGTTCTGCCAGCCATTGAG
Samd4_g2_i5F	ACACTCTTTCCCTACACGACGCTCTTCCGATCTCACACCACAGCCCTTTGAAAC
Samd4_g2_i7R	GTGACTGGAGTTCAGACGTGTGCTCTTCCGATCCTTCCTGAAGAGGCTACACTGC
Sh3pxd2a_g1_i5F	ACACTCTTTCCCTACACGACGCTCTTCCGATCTGGCCTGGAGCATAAGTGATAG
Sh3pxd2a_g1_i7R	GTGACTGGAGTTCAGACGTGTGCTCTTCCGATCCTTGGTCTGAAGGAGGCTCAC
Sh3pxd2a_g2_i5F	ACACTCTTTCCCTACACGACGCTCTTCCGATCTCCATCACCAAGAAAGAGATCAGC
Sh3pxd2a_g2_i7R	GTGACTGGAGTTCAGACGTGTGCTCTTCCGATCAGCTCTTTGGGAGAAACTGG
Trak2_g1_i5F	ACACTCTTTCCCTACACGACGCTCTTCCGATCTTCTCCAAGAAAGACGAGCTGC
Trak2_g1_i7R	GTGACTGGAGTTCAGACGTGTGCTCTTCCGATCTAGGGCCATGTTCTCTTCTTCC
Trak2_g2_i5F	ACACTCTTTCCCTACACGACGCTCTTCCGATCTaaagcagtgcccttcaaagtg
Trak2_g2_i7R	GTGACTGGAGTTCAGACGTGTGCTCTTCCGATCCTCATGTAACATTCCCAGGCATTC
Trp53inp2_g1_i5F	ACACTCTTTCCCTACACGACGCTCTTCCGATCTCTATACAGCTCCTCCCGACC
Trp53inp2_g1_i7R	GTGACTGGAGTTCAGACGTGTGCTCTTCCGATCTGCTGGGATGCTCAATGAGG
Trp53inp2_i5F	ACACTCTTTCCCTACACGACGCTCTTCCGATCTCTTCACCCGCTGACCATGTTC
Trp53inp2_i7R	GTGACTGGAGTTCAGACGTGTGCTCTTCCGATCCTAGGGAATCAAGAGTGCTGG
